# Prevalence and mechanisms of high-level carbapenem antibiotic tolerance in clinical isolates of *Klebsiella pneumoniae*

**DOI:** 10.1101/2025.02.19.639047

**Authors:** Trevor Cross, Facundo Torres, Nadia Nikulin, Abigail P. McGee, Leena Jalees, Rhea Balakrishnan, Tolani Aliyu, Lars F. Westblade, Abhyudai Singh, Tobias Dörr

**Author notes:** Graduate Program in Microbiology and Immunology, Geisel School of Medicine, Dartmouth (Abigail P. McGee). these authors contributed equally (Trevor Cross, Facundo Torres, Nadia Nikulin).

## Abstract

Antibiotic tolerance is the ability of bacteria to survive normally lethal doses of antibiotics for extended time periods. Clinically significant Enterobacterales, for example, can exhibit high tolerance to the last-resort antibiotic meropenem. Meropenem tolerance is associated with formation of cell wall-deficient spheroplasts that readily recover to rod shape and normal growth upon removal of the antibiotic. Both the true prevalence of tolerance, and genetic mechanisms underlying it, remain poorly understood. Here, we find that meropenem tolerance is widespread among clinical Enterobacterales. Using forward genetics, we uncover novel tolerance factors in a hypertolerant isolate of the ESKAPE pathogen *Klebsiella pneumoniae*. We find that multiple mechanisms contribute to tolerance, and that cell envelope stress responses (PhoPQ, Cpx, Rcs and OmpR/EnvZ) collectively promote spheroplast stability and recovery, while the lytic transglycosylase MltB counteracts it. Our data indicate that tolerance is widespread among clinical isolates, and that outer membrane maintenance is a key factor promoting survival of tolerant *K. pneumoniae*.
