## Supplementary material for "Prevalence and mechanisms of high-level carbapenem antibiotic tolerance in clinical isolates of *Klebsiella pneumoniae*": Table S5 - Strains

### Sheet: Sheet1
Number	Species	Background	Plasmid	Plasmid	Original Source
				Number
1	Klebsiella pneumoniae TS1	AR0080 (cured of carbapenemase)			CDC & FDA ARIsolateBank
2	KPNIH1 (MKP103)	WT			KPNIH1 mutant library
3	Escherichia coli MG1655	WT
4	E. coli MFDλpir		pSC189
5	KPNIH1	PBP1b (KPNIH1_04480)			KPNIH1 mutant library
6	KPNIH1	bamA (KPNIH1_19370)			KPNIH1 mutant library
7	KPNIH1	ompA (KPNIH1_09345)			KPNIH1 mutant library
8	KPNIH1	cpxR (KPNIH1_00375)			KPNIH1 mutant library
9	KPNIH1	baeR (KPNIH1_17540)			KPNIH1 mutant library
10	KPNIH1	creB (KPNIH1_03610)			KPNIH1 mutant library
11	KPNIH1	ompR (KPNIH1_24530)			KPNIH1 mutant library
12	KPNIH1	envZ (KPNIH1_24525)			KPNIH1 mutant library
13	KPNIH1	kdpD (KPNIH1_08890)			KPNIH1 mutant library
14	KPNIH1	kdpD (KPNIH1_03005)			KPNIH1 mutant library
15	KPNIH1	phoP (KPNIH1_10030)			KPNIH1 mutant library
16	KPNIH1	phoQ (KPNIH1_10025)			KPNIH1 mutant library
17	KPNIH1	rcsC (KPNIH1_18085)			KPNIH1 mutant library
18	KPNIH1	rcsD (KPNIH1_18075)			KPNIH1 mutant library
19	DH5a		pTox5.EMPTY.CHL.HYG	pTC_24	Waldor Lab
20	MFD		pTOX5.ΔrcsF.amilCP.CHL.HYG	pTC_31	This study
21	MFD		pTOX5.ΔompR/envZ.amilCP.CHL.HYG	pTC_64	This study
22	MFD		pTOX5.ΔphoPQ (23/28)	pTC_81	This study
23	MFD		pTOX5.ΔcpxPRA (6)	pTC_84	This study
24	TS1	ΔrcsF (4.3)			This study
25	TS1	ΔrcsF (4.5)			This study
26	TS1	ΔrcsF (4.11)			This study
27	TS1	ΔompR/envZ (5)			This study
28	TS1	ΔompR/envZ (4)			This study
29	TS1	ΔompR/envZ (28)			This study
30	TS1	ΔphoPQ (1)			This study
31	TS1	ΔphoPQ (3)			This study
32	TS1	ΔphoPQ (5)			This study
33	TS1	ΔcpxPRA (13)			This study
34	TS1	Δ4 (30)			This study
35	TS1	Δ4 (73)			This study
36	TS1	Δ4 (91)			This study
50	KPNIH1	mltA (KPNIH1_21125)			KPNIH1 mutant library
51	KPNIH1	lrgB/mltB (KPNIH1_20475)			KPNIH1 mutant library
52	KPNIH1	mltC (KPNIH1_22240)			KPNIH1 mutant library
53	KPNIH1	mltD (KPNIH1_04795)			KPNIH1 mutant library
54	KPNIH1	mltF (KPNIH1_19575)			KPNIH1 mutant library
55	KPNIH1	ltgF (KPNIH1_01525)			KPNIH1 mutant library
56	KPNIH1	mtgA (KPNIH1_23675)			KPNIH1 mutant library
57	KPNIH1	sltY (KPNIH1_03580)			KPNIH1 mutant library
58	KPNIH1	(KPNIH1_28265)			KPNIH1 mutant library
59	KPNIH1	(KPNIH1_11430)			KPNIH1 mutant library
60	KPNIH1	(KPNIH1_22495)			KPNIH1 mutant library
61	MFD		pTOX5.ΔbamB.amilCP.CHL.HYG	pTC51	This study
62	MFD		pTOX5.ΔompA.amilCP.CHL.HYG	pTC52	This study
63	MFD		pTOX5.ΔrcsC.amilCP.CHL.HYG	pTC34	This study
64	MFD		pTOX5.ΔrcsD.amilCP.CHL.HYG	pTC29	This study
65	MFD		pTox5.lacZnative::rprA-lacZMG1655.CHL.HYG	pTC25	This study
66	TS1	ΔrcsC (1)			This study
67	TS1	ΔrcsC (14)			This study
68	TS1	ΔrcsC (16)			This study
69	TS1	1084 ΔrcsD (6.6)			This study
70	TS1	1084 ΔrcsD (6.11)			This study
71	TS1	1084 ΔrcsD (6.12)			This study
72	TS1	lacZ::rprA-lacZMG1655 #12			This study
73	TS1	lacZ::rprA-lacZMG1655 #15			This study
74	TS1	lacZ::rprA-lacZMG1655 #19			This study
75	TS1	ΔcpxPRA ΔphoPQ (8)			This study
76	TS1	ΔcpxPRA ΔphoPQ (10)			This study
77	TS1	ΔcpxPRA ΔphoPQ (11)			This study
78	TS1	ΔcpxPRA ΔompR/envZ (9)			This study
79	TS1	ΔcpxPRA ΔompR/envZ (29)			This study
80	TS1	ΔcpxPRA ΔrcsF (3)			This study
81	TS1	ΔcpxPRA ΔrcsF (6)			This study
82	TS1	ΔcpxPRA ΔrcsF (11)			This study
83	TS1	ΔrcsF ΔphoPQ (21)			This study
84	TS1	ΔrcsF ΔphoPQ (41)			This study
85	TS1	ΔompR/envZ ΔphoPQ (4)			This study
86	TS1	ΔompR/envZ ΔphoPQ (7)			This study
87	TS1	ΔompR/envZ ΔphoPQ (15)			This study
88	TS1	ΔrcsF ΔompR/envZ(2)			This study
89	TS1	ΔrcsF ΔompR/envZ ΔphoPQ			This study
90	TS1	ΔrcsF ΔompR/envZ ΔphoPQ			This study
91	TS1	ΔrcsF ΔompR/envZ ΔphoPQ			This study
92	TS1	ΔcpxPRA ΔrcsF ΔphoPQ (1)			This study
93	TS1	ΔcpxPRA ΔrcsF ΔphoPQ (2)			This study
94	TS1	ΔcpxPRA ΔrcsF ΔphoPQ (5)			This study
95	TS1	ΔcpxPRA ΔphoPQ ΔompR/envZ (95)			This study
96	TS1	ΔcpxPRA ΔompR/envZ ΔrcsF (18)			This study
97	TS1	ΔcpxPRA ΔompR/envZ ΔrcsF (19)			This study
98	TS1	ΔcpxPRA ΔompR/envZ ΔrcsF (20)			This study
DL_PP_1	MFD lambda pir		pTn7 gent Ptet:cpxPRA		This study
DL_PP_2	MFD lambda pir		pTn7 gent Ptet:phoPQ		This study
DL_PP_3	MFD lambda pir		pTn7 gent Ptet:ompR/envZ		This study
DL_PP_4	MFD lambda pir		pTn7 gent Ptet:rcsDBC		This study
DL_PP_5	MFD lambda pir		pTn7 gent Ptet:mltB (KPNIH1_20475)		This study
DL_PP_6	KPNIH1	(KPNIH1_20475) mltB::tn AttTn7:mltB			This study
DL_PP_7	TS1	∆cpxPRA AttTn7::Ptet:cpxPRA			This study
DL_PP_8	TS1	∆ompR/envZ AttTn7::Ptet:ompR/envZ			This study
DL_PP_9	TS1	∆phoPQ AttTn7::Ptet:phoPQ			This study
DL_PP_10	TS1	∆rcsDBC AttTn7::Ptet:rcsDBC			This study
