## Supplementary material for "Prevalence and mechanisms of high-level carbapenem antibiotic tolerance in clinical isolates of *Klebsiella pneumoniae*": Table S6 - Oligos

### Sheet: Sheet1
#	Name	Sequence
TC_36	pBAD For	GCAACTCTCTACTGTTTCTCCATACC
TC_37	PBAD Rev	GCGTTCTGATTTAATCTGTATCAGGC
TC_82	pTOX5 Seq For	tcgctcgcaaacctg
TC_83	pTOX5 Seq Rev	gatcgagctcgagacg
TC_86	rcsB pBAD For	tttgggctagcgaattcgagctcggtacccatgaacactatgaacgtaattattgc
TC_87	rcsB pBAD Rev	atgcctgcaggtcgactctagaggatccccttactctttgtccgtcgc
TC_88	TS1 lacI A For 2.0	ggcggggttttttcgttgatcacgtacgatCCACTATGGCGCTGATC
TC_75	TS1 lacI B Rev	CTCAATAGTTAAATTAGCAGACGGTCTCCC
TC_76	rprA lacZ C For	GGGAGACCGTCTGCTAATTTAACTATTGAGAGGAATCTGATCGACGGCAAAGGCCCCGCTGCCTACTATTAGCTCAGGAGAATCGATCGatgaccatgattacggattcactgg
TC_77	rprA lacZ D Rev	ATGAGACCTCGTACTttatttttgacaccagaccaactgg
TC_78	TS1 lacZ E For	tggtgtcaaaaataaAGTACGAGGTCTCATTGCG
TC_79	TS1 lacZ F Rev	cctgtacaccatgtgcaccggttcgaagatCGTACGCAGCGAAAAGG
TC_173	rcsDBC validation REV	CGGTTTACCGCTACCTTAACC
TC_209	pBAD.rcsD F	tttgggctagcgaattcgagctcggtacccAGGAGGATGCATATGACCCCGAAAAAATTCTCCC
TC_210	pBAD.rcsD R	atgcctgcaggtcgactctagaggatccccCTACAGCAAGCTCTTGACGTAAGC
TC_211	pBAD.rcsB F	tttgggctagcgaattcgagctcggtacccAGGAGGATGCATATGAACACTATGAACGTAATTATTGCCG
TC_212	pBAD.rcsB R	atgcctgcaggtcgactctagaggatccccTTACTCTTTGTCCGTCGCGC
TC_213	pBAD.rcsC F	tttgggctagcgaattcgagctcggtacccAGGAGGATGCATTTGAAATATCTTGCCTCTTTTCATACAACC
TC_214	pBAD.rcsC R	atgcctgcaggtcgactctagaggatccccTTATTCCCGCCCTTTACGC
TC_217	pBAD.rcsF F	tttgggctagcgaattcgagctcggtacccAGGAGGATGCATATGCTAAGCAGATCTCCCGTTG
TC_218	pBAD.rcsF R	atgcctgcaggtcgactctagaggatccccTCATTGCGCCGAGACG
TC_276	pTOX.ΔompR.envZ 1 For	ggcggggttttttcgttgatcacgtacgatCGGCAGCTTCTACCTGTTCG
TC_277	pTOX.ΔompR.envZ 2 Rev	GAGCAGCTAACCGCGTGTTTGTACTCCCAAAGGTTCACTGC
TC_278	pTOX.ΔompR.envZ 3 For	TTGGGAGTACAAACACGCGGTTAGCTGCTCAGG
TC_279	pTOX.ΔompR.envZ 4 Rev	cctgtacaccatgtgcaccggttcgaagatACGACGGCGTGTTTAACTTCG
TC_280	ΔompR.envZ Val For	CCGGTGACTTCTTTACGATAACGTGC
TC_281	ΔompR.envZ Val Rev	CGCCTGATTGGCGATGACG
TC_400	400_ompR_internal_F	GAATTATAAGATTCTGGTTGTGGATGACGACATGCG
TC_401	401_ompR_internal_R	CGGGAGATCTGTACGTCGATGGAGC
TC_120	TS1 ΔphoP 1	ggcggggttttttcgttgatcacgtacgatCATAAAACAGGCATGAATATACTCC
TC_344	∆phoPQ Rev 2	GAAAAATCTCAACGAGGCTGTTCTCCCTAGCATTTTCGATAG
TC_345	∆phoPQ For 3	CTAGGGAGAACAGCCTCGTTGAGATTTTTCACGGCGC
TC_127	TS1 ΔphoQ 4	cctgtacaccatgtgcaccggttcgaagatGTTCGGTCGGTAAAATATCC
TC_166	phoPQ validation FOR	CCGTACAGCGTTCTGAAATCC
TC_167	phoPQ validation REV	GCTCCGGTTGGTTAATCAGACC
TC_376	pKnock.phoP_F	ggcggccgctctagaactagtggatcccccGTACTCGTGGTTGAGGATAATGCCC
TC_397	397_phoP_internal_R	GGTGATGACGTCCTGTGGGTATTCAGC
TC_346	∆cpxPRA 1	ggcggggttttttcgttgatcacgtacgatCCGCGTTCGTAGATCGTGC
TC_347	∆cpxPRA 2	TATGGGGGAAATAATCCCTGTTTTCCTTGCCATAGACACC
TC_348	∆cpxPRA 3	GCAAGGAAAACAGGGATTATTTCCCCCATAATCTCCGCGAACTATCC
TC_349	∆cpxPRA 4	cctgtacaccatgtgcaccggttcgaagatGGGAACACGCTTACTACCTGAAATTCC
TC_352	cpxPRA validation For	CCCCACATTTTTACATCGAGTTTACAGACTATAACC
TC_353	cpxPRA validation Rev	GCGACCTGAAAGCGGCTATCG
TC_398	398_cpxR_internal_F	GGGAGCTCACCTCCCTGTTAAAAGAGC
TC_399	399_cpxR_internal_R	CGTTTTAAACCACGGATGGCCATCTTTGC
TC_147	TS1 ΔrcsF A For 2.0	ggcggggttttttcgttgatcacgtacgatCAGGTCGCTGAAGTTGC
TC_148	TS1 ΔrcsF B Rev 2.0	CGACCTGAAATGCGCGGGAGATCTGCTTAGCATGG
TC_114	TS1 ΔrcsF 3	TTAAGCGGTTGTTCCGCGCATTTCAGGTCG
TC_157	TS1 ΔrcsF 4.2 REV	cctgtacaccatgtgcaccggttcgaagatCAGCTGATGGCTGATTACC
TC_170	rcsF validation FOR	ACATGGCCTTTAATTTCAAAACTTTTGC
TC_171	rcsF validation REV	CCAGCTTGCGGATCATCC
TC_292	pTOX_lacI/Z_seq_For_FINAL	CTGGCATGGCTCTTTATCGC
TC_293	pTOX_lacI/Z_seq_Rev_FINAL	CCCCACGGATTAAAAGCAACG
TC_296	lacI chromosomal validation For	CCTTTTGCCCAACAGATCGAAGTCC
TC_297	lacZ chromosomal validation Rev	CGAACTGCTGGTCAAACACG
TC_96	TS1 ΔrcsD 1	ggcggggttttttcgttgatcacgtacgatTCTGTTTGTTATATGCCTTTTATTATGC
TC_181	ΔrcsC 4.2 Rev	cctgtacaccatgtgcaccggttcgaagatGCGGTACCGTGAAGAAAACC
TC_342	ΔrcsDBC Rev 2	CCGAGCATCGCCACACTTGTGGCTGAACGACTCATCATTG
TC_343	ΔrcsDBC For 3	TCGTTCAGCCACAAGTGTGGCGATGCTCGGC
TC_350	rcsDBC validation For	GCTGGTCGTTGATCTGGGTTTCG
TC_351	rcsDBC validation Rev	CGTGGCGGTAAAGGCAAATCG
TC_97	TS1 ΔrcsD 2	GTATAAGGCTACCTTCTTGTGGCTGAACGACTC
TC_98	TS1 ΔrcsD 3	TCGTTCAGCCACAAGAAGGTAGCCTTATACATGAACAC
TC_99	TS1 ΔrcsD 4	cctgtacaccatgtgcaccggttcgaagatGGAATCGGGGATGGAC
TC_180	ΔrcsC 1.2 For	ggcggggttttttcgttgatcacgtacgatCTTAATCTGATACCCGGCAAGC
TC_105	TS1 ΔrcsC 2	CCGAGCATCGCCACATGGGGAGCTCCGTC
TC_106	TS1 ΔrcsC 3	AGACGGAGCTCCCCATGTGGCGATGCTCG
TC_181	ΔrcsC 4.2 Rev	cctgtacaccatgtgcaccggttcgaagatGCGGTACCGTGAAGAAAACC
NN520	(MltB fw)	AGTGAGCTAACTTACATTAATTGCGTTGCGCCTTAATgctgaatttgttaaacggaattcccatg
NN521	(MltB rev)	GAGGGTCATTATATTTGCTGAGGAGTGCCGTTAATttaataaccgccgcgggc
NN518	(cpxARP fw)	AGTGAGCTAACTTACATTAATTGCGTTGCGCCTTAATttactggggttgcagggtg
NN519	(cpxARP rev)	GAGGGTCATTATATTTGCTGAGGAGTGCCGTTAATtcaggtgcgcttatacagcg
NN522	(pTN7 check fw)	GCGAAGCAACGGCCCGGAG
NN523	(pTN7 check rev)	CTGCTCTACACCTAGCTTCTGGGCG
NN512	pTet.TS1OmpREnvZ.F	TGAGCTAACTTACATTAATTGCGTTGCGCCTTAATcctttgggagtacaaacaatgcaagag
NN513	pTet.TS1OmpREnvZ.R	GAGGGTCATTATATTTGCTGAGGAGTGCCGTTAATtcagctctctttggccggtttc
NN514	pTet.TS1PhoPQ.F	AGTGAGCTAACTTACATTAATTGCGTTGCGCCTTAATttgcaagggagaacagccatgc
NN515	pTet.TS1PhoPQ.R	GAGGGTCATTATATTTGCTGAGGAGTGCCGTTAATttaactctctttatcttccatcagctgg
NN516	pTet.TS1RcsDBC.F	AGTGAGCTAACTTACATTAATTGCGTTGCGCCTTAATcaaacaatgatgagtcgttcagcc
NN517	pTet.TS1RcsDBC.R	GAGGGTCATTATATTTGCTGAGGAGTGCCGTTAATccattctgttgagtccctgacgg
DL-GB-PP-1	Ptet fragment	caaataaaacgaaaggctcagtcgaaagactgggcctttcgttttatctgttgtttgtcggtgaacgctctcctgagtaggacaaatccgccgggagcggatttgaacgttgcgaagcaacggcccggagggtggcgggcaggacgcccgccataaactgccaggcatcaaattaagcagaaggccatccgtcaggatggcctttttgcgtttctacaaactctgctagcaagtaaggccgactcgagtccctatcagtgatagagattgacatccctatcagtgatagagatactgagcacatcagcaggacgcactgaccgaattcattaaatttaactttaagaaggagatatacatggtcgaaattcccggggatccacgcgtcttaaggcggcc…
