## Supplementary material for "Prevalence and mechanisms of high-level carbapenem antibiotic tolerance in clinical isolates of *Klebsiella pneumoniae*": Table S3 - Clinical Isolate Panel

### Sheet: Sheet1
Number	Well number	Study Number	MALDI-TOF MS ID RUO	MALDI-TOF MS log (score) value RUO	Meropenem MIC	Replicate_1		Replicate_2		Replicate_3		Final Ruling	Rubric
						Reader 1	Reader 2	Reader 1	Reader 2	Reader 1	Reader 2		"conf" (confluent)	High tolerance/resistant (High)
1	A1	SDY044917-0001	K. pneumoniae	≥2.00	0.03	conf	conf	conf	conf	conf	conf	High	"MT" or "LT" (medium tolerance/low tolerance)	Intermediate tolerance (Int)
2	A2	SDY044917-0002	E. coli	≥2.00	0.03	NC	NC	NC	NC	NC	NC	Low	"NC" (no colonies)	Low to no tolerance (Low)
3	A3	SDY044917-0003	E. coli	≥2.00	0.03	NC	NC	NC	NC	conf	conf	Low	"PG" (partial growth in the 0hr sample)
4	A4	SDY044917-0004	E. cloacae	≥2.00	0.06	MT	MT	LT	MT	MT	MT	Int
5	A5	SDY044917-0005	K. variicola	≥2.00	0.03	MT	MT	MT	MT	conf	MT	Int
6	A6	SDY044917-0006	E. coli	≥2.00	0.03	conf	conf	conf	conf	conf	conf	High
7	A7	SDY044917-0007	P. aeruginosa	≥2.00	2	MT	MT	conf	conf	conf	conf	High
8	A8	SDY044917-0008	A. baumannii	≥2.00	0.12	MT	MT	conf	conf	conf	conf	High
9	A9	SDY044917-0009	K. pneumoniae	≥2.00	0.12	-	-	conf	conf	conf	conf	High
10	A10	SDY044917-0010	K. pneumoniae	≥2.00	<=0.015	MT	LT	conf	conf	conf	conf	High
11	A11	SDY044917-0011	K. pneumoniae	≥2.00	0.03	-	-	MT	MT	conf	conf	High
12	A12	SDY044917-0012	E. coli	≥2.00	0.03	MT	MT	conf	conf	conf	conf	High
13	B1	SDY044917-0013	K. pneumoniae	≥2.00	0.03	conf	conf	conf	conf	conf	conf	High
14	B2	SDY044917-0014	E. coli	≥2.00	0.03	LT	MT	LT	LT	MT	MT	Int
15	B3	SDY044917-0015	E. coli	≥2.00	<=0.015	conf	MT	MT	MT	conf	conf	High
16	B4	SDY044917-0016	E. cloacae	≥2.00	2	conf	conf	conf	conf	conf	conf	High
17	B5	SDY044917-0017	E. coli	≥2.00	0.03	NC	NC	NC	NC	NC	NC	Low
18	B6	SDY044917-0018	E. coli	≥2.00	0.03	LT	LT	NC	NC	LT	LT	Int
19	B7	SDY044917-0019	P. aeruginosa	≥2.00	>32	conf	conf	conf	conf	conf	conf	High
20	B8	SDY044917-0020	K. variicola	≥2.00	0.03	LT	LT	MT	MT	conf	conf	High
21	B9	SDY044917-0021	K. pneumoniae	≥2.00	0.03	conf	conf	conf	conf	conf	conf	High
22	B10	SDY044917-0022	E. coli	≥2.00	0.03	NG	NG	NC	NC	LT	LT	Low
23	B11	SDY044917-0023	E. cloacae	≥2.00	0.03	conf	conf	MT	MT	conf	conf	High
24	B12	SDY044917-0024	E. coli	≥2.00	<=0.015	NG	NG	MT	MT	MT	MT	Int
25	C1	SDY044917-0025	E. coli	≥2.00	0.03	LT	NC	MT	MT	conf	conf	Undetermined
26	C2	SDY044917-0026	E. coli	≥2.00	<=0.015	conf	conf	conf	conf	conf	conf	High
27	C3	SDY044917-0027	E. coli	≥2.00	0.03	NC	NC	NC	LT	LT	MT	Low
28	C4	SDY044917-0028	E. coli	≥2.00	0.03	conf	NC	MT	MT	conf	conf	High
29	C5	SDY044917-0029	E. coli	≥2.00	<=0.015	NC	NC	NC	NC	LT	LT	Low
30	C6	SDY044917-0030	E. coli	≥2.00	0.03	LT	NC	NC	NC	LT	LT	Int
31	C7	SDY044917-0031	E. coli	≥2.00	0.03	LT	NC	NC	NC	NC	LT	Low
32	C8	SDY044917-0032	E. coli	≥2.00	0.03	NC	NC	NC	NC	LT	LT	Low
33	C9	SDY044917-0033	P. aeruginosa	≥2.00	0.12	conf	conf	conf	conf	conf	conf	High
34	C10	SDY044917-0034	Spot A, K. pneumoniae, (best match)/K. variicola (second best match); Spot B, K. pneumoniae best and second best matches	Both spots ≥2.00	0.03	NC	NC	conf	conf	conf	conf	High
35	C11	SDY044917-0035	P. aeruginosa	≥2.00	2	conf	MT	conf	conf	conf	conf	High
36	C12	SDY044917-0036	E. coli	≥2.00	<=0.015	NG	NG	LT	NC	MT	LT	Low
37	D1	SDY044917-0037	K. pneumoniae	≥2.00	0.03	conf	conf	MT	conf	LT	LT	High
38	D2	SDY044917-0038	P. aeruginosa	≥2.00	0.25	MT	MT	conf	conf	conf	conf	High
39	D3	SDY044917-0039	K. pneumoniae	≥2.00	0.03	conf	conf	LT	MT	conf	conf	High
40	D4	SDY044917-0040	K. pneumoniae	≥2.00	>32	conf	conf	conf	conf	conf	conf	High
41	D5	SDY044917-0041 (SPREADY)	A. baumannii	≥2.00	0.25	conf	conf	-	-	conf	conf	High
42	D6	SDY044917-0041 (FLAT)	A. baumannii	≥2.00	0.25	conf	conf	conf	conf	conf	conf	High
43	D7	SDY044917-0042	P. aeruginosa	≥2.00	0.25	conf	conf	conf	conf	conf	conf	High
44	D8	SDY044917-0043	P. aeruginosa	≥2.00	0.12	LT	LT	MT	MT	conf	conf	High
45	D9	SDY044917-0044	K. pneumoniae	≥2.00	0.03	NC	NC	LT	LT	conf	conf	Undetermined
46	D10	SDY044917-0045	E. coli	≥2.00	0.03	NC	NC	NC	NC	MT	MT	Undetermined
47	D11	SDY044917-0046	P. aeruginosa	≥2.00	0.12	MT	MT	conf	conf	conf	conf	High
48	D12	SDY044917-0047	E. coli	≥2.00	0.03	MT	MT	conf	conf	conf	conf	High
49	E1	SDY044917-0048	E. coli	≥2.00	0.03	NC	NC	LT	NC	NC	NC	Low
50	E2	SDY044917-0049	E. cloacae	≥2.00	0.06	conf	conf	LT	LT	conf	conf	High
51	E3	SDY044917-0050	K. pneumoniae	≥2.00	32	conf	conf	conf	conf	conf	conf	High
52	E4	SDY044917-0051 (FLAT)	E. coli	≥2.00	0.03	conf	conf	MT	MT	conf	conf	High
53	E5	SDY044917-0051 (ROUND)	E. coli	≥2.00	0.03	LT	LT	LT	LT	MT	MT	Int
54	E6	SDY044917-0052	K. pneumoniae (spots A and B)	≥2.00	0.03	MT	MT	conf	conf	conf	MT	High
55	E7	SDY044917-0053	P. aeruginosa	≥2.00	1	LT	NC	MT	LT	LT	MT	Int
56	E8	SDY044917-0054	E. coli	≥2.00	0.03	LT	LT	LT	LT	LT	LT	Int
57	E9	SDY044917-0055	K. pneumoniae	≥2.00	0.03	conf	conf	conf	conf	conf	conf	High
58	E10	SDY044917-0056	E. coli	≥2.00	0.03	NC	NC	LT	LT	conf	conf	Int
59	E11	SDY044917-0057	E. coli	≥2.00	0.03	NC	NC	NC	LT	NC	NC	Low
60	E12	SDY044917-0058	E. coli	≥2.00	0.03	NC	NG	LT	LT	conf	MT	Low
61	F1	SDY044917-0059	E. coli	≥2.00	0.03	NC	NC	LT	LT	LT	LT	Int
62	F2	SDY044917-0060	E. coli	≥2.00	<=0.015	NC	NC	LT	LT	LT	LT	Int
63	F3	SDY044917-0061	E. coli	≥2.00	<=0.015	NC	NC	LT	NC	LT	LT	Int
64	F4	SDY044917-0062	K. pneumoniae	≥2.00	0.03	conf	conf	conf	conf	conf	conf	High
65	F5	SDY044917-0063	E. cloacae	≥2.00	0.06	conf	conf	MT	MT	conf	conf	High
66	F6	SDY044917-0064	P. aeruginosa	≥2.00	8	conf	conf	conf	conf	conf	conf	High
67	F7	SDY044917-0065	E. cloacae	≥2.00	<=0.015	conf	conf	MT	MT	MT	MT	High
68	F8	SDY044917-0066	E. coli	≥2.00	<=0.015	LT	LT	conf	conf	MT	MT	High
69	F9	SDY044917-0067	K. pneumoniae	≥2.00	0.03	MT	MT	LT	LT	MT	MT	Int
70	F10	SDY044917-0068	E. coli	≥2.00	0.03	NC	NC	NC	LT	LT	MT	Int
71	F11	SDY044917-0069 (LARGE)	E. coli	≥2.00	<=0.015	MT	MT	LT	LT	MT	MT	Int
72	F12	SDY044917-0069 (SMALL)	E. coli	≥2.00	<=0.015	MT	MT	LT	LT	MT	MT	Int
73	G1	SDY044917-0070	K. pneumoniae	≥2.00	0.03	conf	conf	conf	conf	conf	conf	High
74	G2	SDY044917-0071	P. aeruginosa	≥2.00	1	conf	conf	conf	MT	MT	conf	High
75	G3	SDY044917-0072	E. coli	≥2.00	0.03	NC	NC	NC	NC	LT	LT	Int
76	G4	SDY044917-0073	K. pneumoniae	≥2.00	0.03	conf	conf	conf	conf	conf	conf	High
77	G5	SDY044917-0074	E. coli	≥2.00	0.03	conf	conf	conf	conf	conf	conf	High
78	G6	SDY044917-0075 (LIGHT LF)	K. pneumoniae	≥2.00	0.03	LT	LT	MT	MT	MT	MT	Int
79	G7	SDY044917-0075 (DARK LF)	K. pneumoniae	≥2.00	0.03	LT	LT	conf	conf	MT	MT	High
80	G8	SDY044917-0076	E. coli	≥2.00	<=0.015	NC	NC	NC	NC	LT	LT	Int
81	G9	SDY044917-0077	E. coli	≥2.00	<=0.015	conf	conf	MT	MT	conf	conf	High
82	G10	SDY044917-0078	K. pneumoniae	≥2.00	0.03	conf	conf	MT	conf	conf	conf	High
83	G11	SDY044917-0079	P. aeruginosa	≥2.00	1	NC	LT	LT	LT	LT	-	Int
84	G12	SDY044917-0080	E. coli	≥2.00	<=0.015	NC	NC	NC	NC	LT	LT	Int
85	H1	SDY044917-0081	E. coli	≥2.00	<=0.015	NC	NC	NC	NC	Lt	LT	Int
86	H2	SDY044917-0082	Best match, E. asburiae; second best match, E. cloacae	≥2.00	0.25	conf	conf	conf	conf	conf	conf	High
87	H3	SDY044917-0083	K. variicola	≥2.00	0.03	conf	conf	conf	conf	conf	conf	High
88	H4	SDY044917-0084	K. pneumoniae	≥2.00	0.03	conf	conf	conf	conf	conf	conf	High
89	H5	SDY044917-0085	E. coli	≥2.00	<=0.015	LT	LT	NC	NC	LT	LT	Int
90	H6	SDY044917-0086	K. pneumoniae	≥2.00	0.03	conf	conf	conf	conf	conf	conf	High
91	H7	SDY044917-0087	K. pneumoniae	≥2.00	0.03	conf	conf	conf	conf	conf	conf	High
92	H8	SDY044917-0088	E. coli	≥2.00	<=0.015	NC	NC	NC	NC	NC	NC	Low
93	H9	SDY044917-0089	A. baumannii	≥2.00	>32	conf	conf	conf	conf	conf	conf	High
94	H10	SDY044917-0090	K. pneumoniae	≥2.00	0.03	conf	conf	conf	conf	cpmf	conf	High
95	H11	SDY044917-0091	P. aeruginosa	≥2.00	0.5	LT	LT	LT	LT	LT	MT	Int
96	H12	SDY044917-0092	K. variicola	≥2.00	0.03	conf	conf	conf	conf	conf	conf	High
97	A1	SDY044917-0093	E. coli	≥2.00	<=0.015	conf	conf	conf	conf	conf	conf	High
98	A2	SDY044917-0094	E. coli	≥2.00	0.03	NC	NC	NC	NC	NC	NC	Low
99	A3	SDY044917-0095	E. coli	≥2.00	0.03	MT	conf	MT	MT	conf	conf	High
100	A4	SDY044917-0096	K. pneumoniae	≥2.00	0.03	MT	MT	LT	LT	MT	MT	Int
101	A5	SDY044917-0097	E. coli	≥2.00	0.06	NC	NC	NC	NC	NC	NC	Low
102	A6	SDY044917-0099	E. coli	≥2.00	0.06	NC	NC	NC	NC	NC	NC	Low
103	A7	SDY044917-0100	E. coli	≥2.00	0.03	LT	LT	LT	LT	MT	MT	Int
104	A8	SDY044917-0101	E. coli	≥2.00	0.03	NC	NC	NC	NC	LT	LT	Int
105	A9	SDY044917-0102 (LF)	E. coli	≥2.00	0.03	conf	conf	conf	conf	conf	conf	High
106	A10	SDY044917-0102 (NLF)	E. coli	≥2.00	0.03	conf	conf	conf	conf	conf	MT	High
107	A11	SDY044917-0103	E. coli	≥2.00	0.03	LT	LT	LT	NC	LT	LT	Low
108	A12	SDY044917-0105	E. coli	≥2.00	<=0.015	LT	LT	LT	NC	LT	LT	Low
109	B1	SDY044917-0106	E. coli	≥2.00	<=0.015	LT	MT	LT	LT	MT	MT	Int
110	B2	SDY044917-0107	E. coli	≥2.00	0.03	NC	NC	LT	LT	MT	MT	High
111	B3	SDY044917-0108	K. pneumoniae	≥2.00	0.03	LT	LT	MT	conf	conf	conf	High
112	B4	SDY044917-0109	E. coli	≥2.00	0.03	NC	NC	LT	LT	MT	MT	Int
113	B5	SDY044917-0110	E. coli	≥2.00	0.03	NC	NC	NC	NC	NC	NC	Low
114	B6	SDY044917-0111	E. coli	≥2.00	0.03	NC	NC	NC	NC	NC	NC	Low
115	B7	SDY044917-0112	K. variicola	≥2.00	0.03	conf	conf	conf	conf	conf	conf	High
116	B8	SDY044917-0113	E. coli	≥2.00	0.03	conf	MT	LT	LT	conf	conf	High
117	B9	SDY044917-0114 (LIGHT LF)	E. cloacae	≥2.00	0.03	conf	conf	MT	MT	MT	MT	Int
118	B10	SDY044917-0114 (DARK LF)	E. cloacae	≥2.00	0.03	conf	conf	conf	conf	conf	conf	High
119	B11	SDY044917-0115	E. coli	≥2.00	0.03	NC	NC	MT	LT	conf	conf	Undetermined
120	B12	SDY044917-0116	E. coli	≥2.00	<=0.015	MT	MT	MT	MT	MT	MT	Int
121	C1	SDY044917-0117	E. coli	≥2.00	0.03	LT	LT	conf	MT	conf	conf	High
122	C2	SDY044917-0118	E. coli	≥2.00	0.03	NC	NC	NC	NC	NC	NC	Low
123	C3	SDY044917-0119	K. pneumoniae	≥2.00	0.03	MT	MT	MT	MT	conf	conf	High
124	C4	SDY044917-0120	P. aeruginosa	≥2.00	0.5	LT	-	conf	conf	-	-	High
125	C5	SDY044917-0121	E. coli	≥2.00	0.03	LT	LT	LT	NC	MT	MT	Int
126	C6	SDY044917-0122	K. pneumoniae	≥2.00	0.03	conf	conf	conf	conf	MT	MT	High
127	C7	SDY044917-0123	K. pneumoniae	≥2.00	0.06	NC	NC	conf	conf	conf	conf	High
128	C8	SDY044917-0124	K. pneumoniae	≥2.00	<=0.015	NC	NC	NC	NC	NC	NC	Low
129	C9	SDY044917-0125 (KPC+)	KPC+, K. pneumoniae (KPC-, best match K. pneumoniae, ≥2.00; next best match, K. variicola, 1.95)	≥2.00	16	conf	conf	conf	conf	conf	conf	High
130	C10	SDY044917-0125 (KPC -)	KPC-, K. pneumoniae (KPC-, best match K. pneumoniae, ≥2.00; next best match, K. variicola, 1.95)	≥2.00	16	conf	conf	conf	conf	conf	conf	High
131	C11	SDY044917-0126	K. pneumoniae	≥2.00	<=0.015	conf	conf	NC	NC	MT	MT	High
132	C12	SDY044917-0127	E. coli	≥2.00	0.03	NC	NC	NC	NC	NC	NC	Low
133	D1	SDY044917-0128 (LF)	E. coli	≥2.00	0.03	NC	LT	NC	NC	LT	LT	Int
134	D2	SDY044917-0128 (NLF)	E. coli	≥2.00	0.03	conf	conf	MT	MT	conf	conf	High
135	D3	SDY044917-0129 (WHITE)	E. coli	≥2.00	<=0.015	LT	LT	LT	LT	LT	LT	Int
136	D4	SDY044917-0129 (GREY)	E. coli	≥2.00	0.03	NC	LT	LT	LT	LT	NC	Int
137	D5	SDY044917-0130 (WHITE)	K. pneumoniae	≥2.00	0.03	conf	MT	LT	LT	conf	conf	High
138	D6	SDY044917-0130 (GREY)	K. pneumoniae	≥2.00	0.03	conf	conf	MT	MT	conf	conf	High
139	D7	SDY044917-0131	E. coli	≥2.00	<=0.015	MT	MT	LT	NC	conf	MT	High
140	D8	SDY044917-0132	E. coli	≥2.00	<=0.015	NC	NC	NC	NC	LT	LT	Low
141	D9	SDY044917-0133	K. pneumoniae	≥2.00	0.03	LT	LT	LT	LT	MT	MT	Int
142	D10	SDY044917-0134	E. coli	≥2.00	<=0.015	NC	NC	NC	NC	LT	LT	Low
143	D11	SDY044917-0135	K. pneumoniae	≥2.00	>32	conf	conf	conf	conf	conf	conf	High
144	D12	SDY044917-0136	E. coli	≥2.00	0.03	NC	NC	NC	NC	NC	LT	Low
145	E1	SDY044917-0137	K. pneumoniae	≥2.00	0.06	conf	LT	MT	MT	conf	conf	Int
146	E2	SDY044917-0138	K. pneumoniae	≥2.00	0.03	NC	NC	LT	LT	LT	LT	Int
147	E3	SDY044917-0139 (NLF)	E. coli	≥2.00	0.03	conf	NC	NC	NC	MT	MT	Int
148	E4	SDY044917-0139 (LF)	E. coli	≥2.00	0.03	conf	conf	conf	conf	conf	conf	High
149	E5	SDY044917-0140	K. pneumoniae	≥2.00	0.06	MT	MT	LT	LT	MT	MT	Int
150	E6	SDY044917-0141	K. pneumoniae	≥2.00	0.03	conf	conf	conf	conf	conf	conf	High
151	E7	SDY044917-0142	E. coli	≥2.00	0.03	NC	NC	NC	NC	MT	MT	Int
152	E8	SDY044917-0143	P. aeruginosa	≥2.00	0.5	MT	-	conf	conf	LT	LT	Int
153	E9	SDY044917-0144	E. coli	≥2.00	0.03	NC	NC	NC	NC	LT	LT	Low
154	E10	SDY044917-0145	E. coli	≥2.00	0.03	NC	NC	NC	NC	LT	NC	Low
155	E11	SDY044917-0146	P. aeruginosa	≥2.00	0.12	MT	MT	LT	NC	conf	MT	High
156	E12	SDY044917-0147	P. aeruginosa	≥2.00	0.06	NC	-	conf	MT	conf	MT	Int
157	F1	SDY044917-0148	E. coli	≥2.00	0.03	conf	MT	MT	MT	LT	LT	Int
158	F2	SDY044917-0149	E. coli	≥2.00	<=0.015	NT	NC	NC	NC	LT	LT	Low
159	F3	SDY044917-0150	E. cloacae	≥2.00	32	conf	conf	conf	conf	conf	conf	High
160	F4	SDY044917-0151	E. cloacae	≥2.00	32	conf	conf	conf	conf	conf	conf	High
161	F5	SDY044917-0153	P. aeruginosa	≥2.00	0.06	MT	-	conf	conf	conf	conf	High
162	F6	SDY044917-0154	E. coli	≥2.00	0.03	LT	LT	LT	LT	conf	conf	Int
163	F7	SDY044917-0155	E. coli	≥2.00	0.03	conf	conf	conf	conf	conf	conf	High
164	F8	SDY044917-0156	P. aeruginosa	≥2.00	0.25	conf	conf	conf	conf	LT	LT	High
165	F9	SDY044917-0157	E. coli	≥2.00	0.03	NC	NC	NC	NC	LT	LT	High
166	F10	SDY044917-0159	K. variicola	≥2.00	<=0.015	LT	MT	MT	MT	conf	conf	High
167	F11	SDY044917-0160	E. coli	≥2.00	<=0.015	T	MT	LT	LT	MT	MT	Int
168	F12	SDY044917-0161	E. coli	≥2.00	0.03	NC	NC	NC	NC	NC	NC	Low
169	G1	SDY044917-0162	K. pneumoniae	≥2.00	0.03	conf	conf	conf	conf	conf	conf	High
170	G2	SDY044917-0163	E. coli	≥2.00	0.03	NC	NC	LT	LT	NC	NC	Int
171	G3	SDY044917-0164	E. coli	≥2.00	0.03	LT	LT	LT	LT	conf	conf	Int
172	G4	SDY044917-0165 (FLAT LF)	E. coli	≥2.00	0.03	LT	LT	LT	LT	conf	conf	Int
173	G5	SDY044917-0165 (ROUND LF)	E. coli	≥2.00	0.03	NC	NC	LT	LT	NC	NC	Low
174	G6	SDY044917-0165 (NLF)	E. coli	≥2.00	<=0.015	MT	MT	LT	LT	conf	conf	Low
175	G7	SDY044917-0166	Spot A, E. kobei, (best match)/E. asburiae (second best match) split; Spot B, E. cloacae (best match)'E. kobei (second best match). All ≥2.00		0.03	conf	conf	conf	conf	conf	conf	High
176	G8	SDY044917-0167	Spot A, K. pneumoniae, (best match)/K. variicola (second best match) split; Spot B, K. pneumoniae (best match)/K. variicola (second best match). All ≥2.00.	≥2.00	0.06	conf	conf	MT	conf	conf	conf	High
177	G9	SDY044917-0168 (LF)	E. coli	≥2.00	<=0.015	NC	NC	NC	NC	NC	NC	Low
178	G10	SDY044917-0168 (NLF)	E. coli	≥2.00	0.03	NC	NC	NC	NC	NC	NC	Low
179	G11	SDY044917-0170	E. coli	≥2.00	0.03	NC	NC	NC	NC	MT	MT	Int
180	G12	SDY044917-0171	P. aeruginosa	≥2.00	0.03	LT	LT	conf	conf	conf	conf	High
181	H1	SDY044917-0172	E. coli	≥2.00	0.5	MT	MT	NC	NC	LT	LT	High
182	H2	SDY044917-0174	E. coli	≥2.00	<=0.015	NC	NC	NC	NC	NC	NC	Low
183	H3	SDY044917-0175	E. coli	≥2.00	0.03	LT	MT	NC	NC	LT	MT	High
184	H4	SDY044917-0176	E. coli	≥2.00	0.03	NC	NC	NC	NC	LT	LT	Int
185	H5	SDY044917-0177	K. pneumoniae	≥2.00	<=0.015	conf	conf	conf	conf	conf	conf	High
186	H6	SDY044917-0178	K. pneumoniae	≥2.00	0.03	MT	conf	MT	MT	conf	conf	High
187	H7	SDY044917-0179	E. cloacae	≥2.00	<=0.015	MT	conf	conf	conf	LT	LT	High
188	H8	SDY044917-0180	K. pneumoniae	≥2.00	0.06	conf	conf	conf	conf	conf	conf	High
189	H9	SDY044917-0181	E. coli	≥2.00	4	NC	NC	NC	NC	NC	NC	Low
190	H10	SDY044917-0182	E. coli	≥2.00	<=0.015	MT	MT	LT	LT	MT	MT	Int
191	H11	SDY044917-0183	E. coli	≥2.00	0.03	NC	LT	LT	LT	LT	LT	Int
192	H12	SDY044917-0184	P. aeruginosa	≥2.00	0.03	LT	LT	conf	conf	LT	LT	High
193	A1	SDY044917-0185	E. coli	≥2.00	0.25	NC	NC	NC	LT	MT	MT	Undetermined
194	A2	SDY044917-0186	K. pneumoniae	≥2.00	0.03	conf	MT	conf	conf	conf	conf	High
195	A3	SDY044917-0187	E. coli	≥2.00	0.03	conf	conf	conf	conf	conf	conf	High
196	A4	SDY044917-0188	P. aeruginosa	≥2.00	<=0.015	MT	MT	LT	LT	MT	LT	Int
197	A5	SDY044917-0189	E. coli	≥2.00	0.25	NC	NC	NC	NC	MT	LT	Low
198	A6	SDY044917-0190 (ROUND NLF)	E. coli	≥2.00	0.03	conf	conf	LT	MT	MT	LT	High
199	A7	SDY044917-0190 (SPREADY NLF)	E. coli	≥2.00	<=0.015	conf	MT	LT	LT	conf	MT	High
200	A8	SDY044917-0190 (LF)	E. coli	≥2.00	<=0.015	conf	conf	NC	NC	LT	MT	High
201	A9	SDY044917-0191 (ROUND)	E. coli	≥2.00	<=0.015	NC	NC	NC	NC	-	-	Low
202	A10	SDY044917-0191 (SPREADY)	E. coli	≥2.00	0.06	NC	NC	NC	NC	-	-	Low
203	A11	SDY044917-0192	E. coli	≥2.00	0.03	NC	NC	NC	NC	-	-	Low
204	A12	SDY044917-0193	E. coli	≥2.00	0.03	MT	MT	conf	conf	-	-	High
205	B1	SDY044917-0194	E. coli	≥2.00	16	NT	NC	MT	LT	MT	MT	Int
206	B2	SDY044917-0195 (LF)	E. cloacae complex	≥2.00	8	conf	conf	conf	conf	conf	conf	High
207	B3	SDY044917-0195 (SLOW LF)	E. cloacae complex	≥2.00	0.03	conf	conf	conf	conf	conf	conf	High
208	B4	SDY044917-0196	E. coli	≥2.00	0.03	NT	NC	NC	NC	MT	MT	Low
209	B5	SDY044917-0197 (WHITE)	E. coli	≥2.00	0.03	conf	conf	conf	conf	MT	MT	High
210	B6	SDY044917-0197 (GREY)	E. coli	≥2.00	0.03	conf	conf	conf	MT	Mt	MT	High
211	B7	SDY044917-0198	Best match, E. asburiae (≥2.00); second best match, E. kobei (≥2.00)	≥2.00	<=0.015	conf	conf	conf	conf	MT	MT	High
212	B8	SDY044917-0199	E. coli	≥2.00	0.03	LT	MT	LT	LT	MT	MT	Int
213	B9	SDY044917-0200	E. coli	≥2.00	0.03	NC	LT	LT	LT	LT	LT	Int
214	B10	SDY044917-0201 (LF)	E. coli	≥2.00	0.03	conf	conf	LT	LT	LT	LT	Int
215	B11	SDY044917-0201 (NLF/LF)	E. coli	≥2.00	<=0.015	conf	conf	LT	MT	MT	MT	High
216	B12	SDY044917-0202	K. pneumoniae	≥2.00	0.03	conf	conf	conf	conf	-	-	High
217	C1	SDY044917-0203	E. coli	≥2.00	0.03	NC	NC	NC	NC	conf	conf	Undetermined
218	C2	SDY044917-0205	P. aeruginosa	≥2.00	0.03	conf	conf	MT	MT	conf	conf	High
219	C3	SDY044917-0206	E. coli	≥2.00	0.03	NC	NC	MNC	NC	conf	conf	Low
220	C4	SDY044917-0207	E. coli	≥2.00	0.5	conf	conf	conf	conf	conf	conf	High
221	C5	SDY044917-0208 (SPREADY)	E. coli	≥2.00	0.03	LT	MT	LT	MT	MT	MT	Int
222	C6	SDY044917-0208 (ROUND)	E. coli	≥2.00	<=0.015	LT	LT	LT	MT	LT	LT	Int
223	C7	SDY044917-0209	E. coli	≥2.00	0.03	NC	NC	NC	NC	NC	NC	Low
224	C8	SDY044917-0210	E. coli	≥2.00	0.03	conf	conf	LT	LT	conf	conf	High
225	C9	SDY044917-0211	E. coli	≥2.00	0.03	NC	NC	NC	NC	LT	LT	Int
226	C10	SDY044917-0212	K. pneumoniae	≥2.00	0.03	LT	NC	NC	NC	LT	LT	Int
227	C11	SDY044917-0213	E. coli	≥2.00	0.03	LT	NC	MT	MT	-	-	Int
228	C12	SDY044917-0214	E. coli	≥2.00	0.03	conf	MT	conf	MT	conf	MT	High
229	D1	SDY044917-0215	E. cloacae	≥2.00	0.03	conf	conf	MT	MT	MT	MT	High
230	D2	SDY044917-0216	K. pneumoniae	≥2.00	0.03	MT	MT	MT	MT	conf	conf	High
231	D3	SDY044917-0217	E. coli	≥2.00	0.03	LT	LT	NC	NC	LT	LT	Int
232	D4	SDY044917-0218	E. coli	≥2.00	0.03	conf	conf	conf	conf	conf	conf	High
233	D5	SDY044917-0219	E. coli	≥2.00	0.03	conf	conf	conf	conf	conf	conf	High
234	D6	SDY044917-0220	K. variicola	≥2.00	0.03	LT	LT	MT	MT	conf	conf	High
235	D7	SDY044917-0221	E. coli	≥2.00	<=0.015	LT	LT	NC	NC	LT	LT	Int
236	D8	SDY044917-0222	P. aeruginosa	≥2.00	0.03	MT	MT	conf	conf	LT	LT	High
237	D9	SDY044917-0223	Best match, E. cloacae (≥2.00); second best match, E. hormaechei (≥2.00)	≥2.00	<=0.015	conf	conf	MT	MT	conf	conf	High
238	D10	SDY044917-0224	K. pneumoniae	≥2.00	1	conf	conf	conf	conf	conf	conf	High
239	D11	SDY044917-0225	K. pneumoniae	≥2.00	0.03	conf	conf	conf	conf	MT	MT	High
240	D12	SDY044917-0226	E. coli	≥2.00	0.03	NC	NC	NC	NC	MT	MT	Undetermined
241	E1	SDY044917-0227	K. pneumoniae	≥2.00	0.25	conf	conf	conf	conf	conf	conf	High
242	E2	SDY044917-0228 (LF)	E. coli	≥2.00	0.03	NC	NC	NC	NC	MT	MT	Undetermined
243	E3	SDY044917-0228 (SLOW LF/NLF)	E. coli	≥2.00	0.03	NC	NC	NC	NC	conf	conf	Low
244	E4	SDY044917-0229	E. coli	≥2.00	0.03	NC	NC	NC	NC	NC	NC	Low
245	E5	SDY044917-0231	K. pneumoniae	≥2.00	0.03	conf	conf	cong	conf	conf	conf	High
246	E6	SDY044917-0232	K. pneumoniae (8468)	≥2.00	<=0.015	conf	conf	conf	conf	conf	conf	High
247	E7	SDY044917-0233	E. cloacae	≥2.00	0.03	conf	conf	conf	MT	conf	conf	High
248	E8	SDY044917-0234	K. pneumoniae	≥2.00	0.03	conf	conf	conf	conf	conf	conf	High
249	E9	SDY044917-0235	E. coli	≥2.00	0.03	conf	MT	LT	MT	MT	MT	Int
250	E10	SDY044917-0236	P. aeruginosa	≥2.00	0.03	conf	conf	conf	conf	conf	conf	High
251	E11	SDY044917-0238	E. coli	≥2.00	<=0.015	NC	NC	LT	LT	MT	MT	Low
252	E12	SDY044917-0239 (SMALL LF)	E. coli	≥2.00	0.12	NC	NC	NC	LT	MT	MT	Low
253	F1	SDY044917-0239 (LARGE LF)	E. coli	≥2.00	<=0.015	NC	NC	NC	NC	MT	MT	Low
254	F2	SDY044917-0239 (SMALL LF/NLF)	E. coli	≥2.00	0.06	conf	conf	MT	MT	MT	MT	High
255	F3	SDY044917-0240	E. coli	≥2.00	0.03	NC	NC	LT	LT	MT	MT	Low
256	F4	SDY044917-0241	P. aeruginosa	≥2.00	0.03	conf	conf	conf	conf	conf	conf	High
257	F5	SDY044917-0242	E. coli	≥2.00	0.06	conf	conf	conf	conf	MT	MT	High
258	F6	SDY044917-0243	E. coli	≥2.00	0.03	LT	NC	LT	LT	LT	LT	Int
259	F7	SDY044917-0244	K. pneumoniae	≥2.00	0.06	conf	conf	conf	conf	conf	conf	High
260	F8	SDY044917-0245	E. coli	≥2.00	0.03	NC	NC	LT	NC	LT	LT	Int
261	F9	SDY044917-0246	E. coli	≥2.00	0.03	conf	conf	LT	LT	conf	conf	High
262	F10	SDY044917-0247	K. pneumoniae	≥2.00	<=0.015	conf	conf	conf	MT	conf	conf	High
263	F11	SDY044917-0248	E. coli	≥2.00	0.03	conf	conf	conf	conf	conf	conf	High
264	F12	SDY044917-0249	E. coli	≥2.00	0.03	NC	NC	NC	NC	LT	LT	Int
265	G1	SDY044917-0250	E. coli	≥2.00	0.03	LT	LT	LT	LT	MT	MT	Int
266	G2	SDY044917-0251	E. coli	≥2.00	<=0.015	NC	NC	NC	NC	NC	NC	Low
267	G3	SDY044917-0252	E. coli	≥2.00	0.03	conf	conf	conf	conf	MT	MT	High
268	G4	SDY044917-0253	E. coli	≥2.00	0.03	LT	LT	LT	LT	MT	MT	Int
269	G5	SDY044917-0254	K. pneumoniae	≥2.00	0.06	MT	MT	conf	conf	conf	MT	High
270	G6	SDY044917-0255	E. coli	≥2.00	<=0.015	NC	NC	LT	NC	NC	NC	Low
271	G7	SDY044917-0256	E. coli	≥2.00	<=0.015	NC	NC	LT	NC	NC	NC	Low
	H1		TS1 WT		0.00625	PG	PG	NG	NG	conf	conf	High
	H2		TS1 ∆rcsF		0.00625	conf	conf	MT	MT	conf	MT	Int
	H3		TS1 ∆ompR/envZ		0.03	LT	NC	LT	LT	conf	conf	Int
	H4		TS1 ∆phoPQ		0.00625	MT	MT	MT	MT	conf	conf	Int
	H5		TS1 ∆cpxPRA		0.03	MT	MT	conf	MT	MT	LT	Int
	H6		TS1 ∆4		0.001563	NC	NC	NC	NC	NC	NC	Low
	H7		KPNIH1 WT		0.05	MT	conf	LT	LT	conf	MT	Int
	H8		KPNIH1 Tn:mltB		0.8	conf	conf	conf	MT	conf	MT	Int
	H12		MG1655		0.03	NC	NC	NC	NC	NC	NC	Low
			KPNIH1 Tn:slt70		0.2
